# Next generation cytogenetics: comprehensive assessment of 48 leukemia genomes by genome imaging

**DOI:** 10.1101/2020.02.06.935742

**Authors:** Kornelia Neveling, Tuomo Mantere, Susan Vermeulen, Michiel Oorsprong, Ronald van Beek, Ellen Kater-Baats, Marc Pauper, Guillaume van der Zande, Dominique Smeets, Daniel Olde Weghuis, Marian J Stevens-Kroef, Alexander Hoischen

**Author notes:** Correspondence: Alexander Hoischen, PhD, Department of Human Genetics & Department of Internal Medicine, Radboud university medical center, 6500HB Nijmegen, The Netherlands. These authors contributed equally to this work (Kornelia Neveling, Tuomo Mantere).

## Abstract

Somatic structural variants are important for cancer development and progression. In a diagnostic set-up, especially for hematological malignancies, the comprehensive analysis of all cytogenetic aberrations in a given sample still requires a combination of techniques, such as karyotyping, fluorescence *in situ* hybridization and CNV-microarrays. We hypothesize that the combination of these classical approaches could be replaced by high-resolution genome imaging.

Bone marrow aspirates or blood samples derived from 48 patients with leukemia, who received a clinical diagnoses of different types of hematological malignancies, were processed for genome imaging with the Bionano Genomics Saphyr system. In all cases cytogenetic abnormalities had previously been identified using standard of care workflows. Based on these diagnostic results, the samples were divided into two categories: simple cases (<5 aberrations, n=37) and complex cases (≥5 aberrations or an unspecified marker chromosome, n=11). By imaging the labelled ultra-long gDNA molecules (average N50 >250kb), we generated on average ∼280-fold mapped genome coverage per sample. Chromosomal aberrations were called by Bionano Genomics Rare variant pipeline (RVP) specialized for the detections of somatic variants.

Per sample, on average a total of 1,454 high confidence SVs were called, and on average 44 (range: 14-130) of those were rare *i.e*. not present in the population control database. Importantly, for the simple cases, all clinically reported aberrations with variant allele frequencies higher than 10% were detected by genome imaging. This held true for deletions, insertions, inversions, aneuploidies and translocations. The results for the complex cases were also largely concordant between the standard of care workflow and optical mapping, and in several cases, optical mapping revealed higher complexity than previously known. SV and CNV calls detected by optical mapping were more complete than any other previous single test and likely delivered the most accurate and complete underlying genomic architecture. Even complex chromothripsis structures were resolved. Finally, optical mapping also identified multiple novel events, including balanced translocations that lead to potential novel fusion-genes, opening the potential to discover new prognostic and diagnostic biomarkers.

The full concordance with diagnostic standard assays for simple cases and the overall great concordance with (previously likely incompletely understood) complex cases demonstrates the potential to replace classical cytogenetic tests with genome imaging. In addition, this holds the potential to rapidly map new fusion genes and identify novel SVs and CNVs as novel potential leukemia drivers.
