## Supplemental Table 1: Technical performance of genome imaging for "Next generation cytogenetics: comprehensive assessment of 48 leukemia genomes by genome imaging"

### Sheet: Suppl Table 1
Supplementary Table 1: Technical performance of genome imaging
	Sample Prep				Run Metrics
Sample ID	Diagnosis	Starting material	Average DNA concentration (CV) a	Labelled DNA concentration for two measurements b	Total DNA >=150 kbp (Gbp)	Avg N50 >=150kbp (Mbp)	Avg N50 >=20kbp (Mbp)	Map rate (>= 150 kbp)	Effective Coverage (x)	Avg Label Density (per 100kbp)
1	AML	Hep. BM + stabilizer	49.0 (0.0194)	8.56, 9.95	1110.11	0.2051	0.1095	0.533	183.74	15.35
2	AML	Hep. BM + stabilizer	40.5 (0.0600)	6.3, 8.6	1304.4	0.2314	0.1575	0.69	274.75	13.6
3	AML	Hep. BM + stabilizer	103 (0.0291)	7.43, 7.62	1311.51	0.2385	0.1286	0.575	231.99	19.65
4	AML	Hep. BM + stabilizerc	49.4 (0.1859)	9.14, 9.11	1306.19	0.3049	0.2355	0.826	332.58	14.88
5	AML	Hep. BM + stabilizer	88.3 (0.0043)	8.02, 7.13	1337.04	0.252	0.1777	0.697	278.01	13.59
6	AML	Hep. blood + stabilizer	74.2 (0.0222)	12.0, 12.6	1315.5	0.261	0.1931	0.753	290.71	13.74
7	CLL	EDTA bloodc	82.5 (0.1187)	6.80, 7.52	1334.97	0.2895	0.1594	0.617	225.39	11.16
8	CLL	EDTA Blood	53.0 (0.2815)	10.7, 35.1	1313.8	0.3461	0.2359	0.788	323.72	16.93
9	CLL	EDTA blood	66.4 (0.0146)	8.96, 8.32	1323.42	0.231	0.1492	0.745	299.14	14.68
10	CLL	EDTA blood	69.1 (0.264)	15.2, 11.8	1335.83	0.3101	0.2396	0.746	302.99	14.2
11	CLL	EDTA blood	60.1 (0.3787)	8.42, 19.3	968.404	0.3011	0.1935	0.641	181.54	12.39
12	CLL	EDTA Blood	58.5 (0.199)	7.5, 8.9	1360.22	0.2843	0.225	0.868	361.48	14.73
13	CML	Hep. BM + stabilizer	35.0 (0.0087)	9.18, 9.38	1334.78	0.2475	0.1898	0.77	307.82	13.83
14	CML	Hep. BM + stabilizerc	80.1 (0.2045)	9.67, 17.8	1341.18	0.2974	0.2186	0.752	311.49	14.97
15	CML	Hep. BM + stabilizerc	38.7 (0.0607)	4.87, 4.9	1309	0.2303	0.1579	0.71	277.43	13.29
16	LYBM	Hep. BM + stabilizer	45.6 (0.3583)	10.3, 17.9	1307.29	0.3225	0.2467	0.827	337.51	15.18
17	LYBM	Hep. BM + stabilizer	65.5 (0.007)	8.42, 7.99	1300.34	0.2141	0.1388	0.665	264.67	14.69
18	LYBM	Hep. BM + stabilizer	63.7 (0.2956)	7.07, 7.84	1321.72	0.2707	0.1867	0.726	283.59	13.28
19	LYBM	EDTA Blood	62.2 (0.0553)	7.73, 7.92	1313.97	0.2306	0.129	0.474	183.7	13.55
20	MDS	Hep. BM + stabilizer	63.7 (0.0812)	8.33, 8.78	1308.75	0.2704	0.2145	0.782	310.12	14.33
21	MDS	Hep. BM + stabilizer	64.3 (0.0633)	12.0, 11.8	1346.66	0.2486	0.1815	0.711	294.86	14.94
22	MDS	Hep. BM + stabilizer	59.5 (0.0445)	11.6, 34.6	1317.29	0.3071	0.198	0.566	232.42	17.84
23	MDS	Hep. BM + stabilizer	72.7 (0.0175)	11.8, 11.2	1301.34	0.2599	0.1781	0.707	284.74	15.2
24	MDS	Hep. BM + stabilizer	75 (0.0344)	8.21, 8.31	1316.65	0.2216	0.1365	0.619	251.48	15.21
25	MDS	Hep. BM + stabilizer	199.3 (0.0843)	8.48, 18.6	962.885	0.3127	0.1751	0.679	201.68	14.78
26	MDS	Hep. BM + stabilizerc	51.5 (0.1178)	7.51, 7.29	1325.69	0.2527	0.1856	0.764	312.11	14.89
27	MDS	Hep. BM + stabilizer	50.5 (0.2882)	8.26, 10.7	1351.65	0.2858	0.2303	0.79	326.72	14.34
28	MDS	Hep. BM + stabilizer	80.4 (0.0758)	9.39, 9.49	1307.1	0.2651	0.2003	0.755	304.66	14.84
29	MDS	Hep. BM + Stabilizer	31.4 (0.0271)	6.32, 5.97	1303.95	0.2377	0.1571	0.683	268.81	13.76
30	MDS	Hep. BM + stabilizer	64.7 (0.1046)	9.91, 9.72	1317.67	0.2437	0.1924	0.837	340.45	14.89
31	MDS	Hep. BM + stabilizer	102.9 (0.0912)	10.5, 11.8	1338.42	0.2535	0.1796	0.741	297.83	14.1
32	MDS	Hep. BM + stabilizer	92.7 (0.0726)	10.9, 11.6	1336.46	0.285	0.2336	0.772	303.04	13.66
33	MDS	Hep. BM + stabilizer	86.5 (0.0687)	9.64, 8.35	1334.83	0.2749	0.2018	0.771	305.03	13.73
34	MPN	Hep. BM + stabilizer	70.3 (0.1566)	10.5, 11.1	1353.35	0.2464	0.1732	0.702	291.78	15.18
35	MPN	Hep. BM + stabilizer	64.1 (0.0231)	8.8, 8.2	1328.35	0.2505	0.1894	0.817	329.36	13.53
36	TPLL	Hep. BM + stabilizer	71.3 (0.0212)	9.02, 8.03	1312.06	0.2779	0.2704	0.753	287.71	12.91
37	unknown	Hep. BM + stabilizer	119.0 (0.0146)	8.22, 7.76	1311.38	0.2426	0.1556	0.709	280.21	14.05
38	ALL	Hep. BM + stabilizer	44.1 (0.2112)	9.84, 10.4	1361.55	0.2355	0.1571	0.763	318.51	14.62
39	AML	Hep. BM + stabilizer	53.0 (0.0217)	2.94, 2.95	685.69	0.195	0.1027	0.553	101.22	10.9
40	AML	Hep. BM + stabilizer	36.5 (0.0079)	8.64, 7.22	1312.51	0.2355	0.1534	0.67	264.86	13.62
41	AML	Hep. BM + stabilizer	43.2 (0.1055)	8.87, 8.86	1300.48	0.2505	0.1631	0.696	279.98	15.09
42	AML	Hep. Blood + stabilizer	55.7 (0.1066)	6.54, 7.04	1306.4	0.2659	0.2156	0.763	296.39	13.58
43	CLL	EDTA Blood	50.4 (0.0562)	7.9, 9.0	1307.25	0.2704	0.144	0.734	302.4	16.39
44	LYBM	Hep. BM + stabilizer	46.5 (0.2988)	11.1, 10. 0	1300.9	0.3202	0.1995	0.409	164.22	20.07
45	MDS	Hep. BM + stabilizer	45.9 (0.0473)	9.42, 7.62	1339.51	0.2632	0.1995	0.795	320.91	14.28
46	MDS	Hep. BM + stabilizer	60.8 (0.1057)	7.4, 7.4	1316.23	0.2377	0.1526	0.683	276.89	15.18
47	MDS	Hep. BM + stabilizerc	35.0 (0.0963)	6.80, 7.13	1334.69	0.2614	0.2006	0.734	301	14.87
48	MMd	Hep. BM + stabilizer	82.4 (0.0446)	8.29, 8.17	1310.74	0.273	0.2198	0.817	329.07	14.99
Average					1289.59	0.26276	0.184019	0.712042	279.806	14.5721
Standard deviation					117.781	0.0320539	0.0366966	0.0932867	51.1652	1.61717
a recommended concentration ≥35 ng/μl and CV<0.3
b recommended concentration is within 4-12 ng/μl but according to the protocol one measurement point may have concentration >12ng/μl
c Filtered with 100μm cell strainer before cell counting and DNA isolation
d Plasma cell count 100%
CV: coefficient of variation
