## Supplemental Table 2: Absolute numbers of all SVs and CNVs with the high confidence filters per sample for "Next generation cytogenetics: comprehensive assessment of 48 leukemia genomes by genome imaging"

### Sheet: Suppl Table2
Supplementary Table 2: Absolute numbers of all SVs and CNVs with the high confidence filters per sample
SV calls using the high confidence filter settings: SV calls per sample: all (rare)
Sample ID	1	2	3	4	5	6	7	8	9	10	11	12	13	14	15	16	17	18	19	20	21	22	23	24	25	26	27	28	29	30	31	32	33	34	35	36	37	38	39	40	41	42	43	44	45	46	47	48
Diagnosis	AML	AML	AML	AML	AML	AML	CLL	CLL	CLL	CLL	CLL	CLL	CML	CML	CML	LYBM	LYBM	LYBM	LYBM	MDS	MDS	MDS	MDS	MDS	MDS	MDS	MDS	MDS	MDS	MDS	MDS	MDS	MDS	MPN	MPN	TPLL	Unknown malignancy	ALL	AML	AML	AML	AML	CLL	LYBM	MDS	MDS	MDS	MMd
Total	904 (14)	1432 (117)	1087 (29)	1915 (58)	1424 (43)	1582 (52)	1423 (45)	1969 (33)	1326 (52)	1833 (45)	1473 (36)	1758 (55)	1452 (41)	1773 (54)	1271 (28)	2010 (130)	1228 (26)	1634 (61)	1023 (37)	1545 (47)	1273 (33)	1464 (48)	1593 (54)	1216 (32)	1740 (44)	1571 (30)	1779 (58)	1541 (46)	1383 (33)	1518 (49)	1405 (22)	1660 (41)	1702 (40)	1514 (32)	1614 (22)	1561 (79)	1429 (43)	1527 (34)	708 (17)	1331 (49)	1393 (72)	1552 (40)	1520 (40)	1002 (25)	1542 (38)	1345 (44)	1551 (53)	1751 (57)
Insertion	407 (4)	583 (29)	492 (10)	834 (21)	625 (9)	693 (17)	613 (20)	918 (17)	578 (19)	811 (22)	671 (11)	789 (24)	616 (16)	766 (22)	578 (10)	880 (22)	570 (12)	708 (24)	440 (8)	656 (24)	592 (17)	656 (18)	717 (16)	597 (11)	819 (16)	678 (10)	729 (20)	692 (17)	620 (14)	668 (23)	612 (6)	719 (12)	789 (17)	644 (14)	694 (7)	652 (18)	625 (14)	640 (11)	329 (5)	607 (14)	591 (9)	674 (8)	705 (10)	457 (8)	663 (11)	625 (10)	681 (17)	749 (17)
Deletion	437 (8)	698 (72)	497 (14)	794 (27)	620 (24)	681 (28)	608 (14)	789 (9)	618 (30)	781 (17)	620 (18)	730 (22)	611 (15)	767 (16)	556 (9)	834 (50)	542 (12)	698 (24)	489 (16)	684 (12)	515 (10)	639 (19)	669 (33)	544 (19)	727 (26)	684 (16)	792 (27)	676 (24)	615 (15)	646 (16)	611 (8)	726 (22)	715 (16)	671 (14)	699 (13)	672 (33)	643 (18)	656 (20)	331 (5)	604 (27)	627 (22)	700 (22)	634 (22)	445 (11)	658 (16)	561 (20)	698 (28)	769 (30)
Inversion	40 (0)	58 (1)	35 (0)	125 (3)	78 (1)	85 (2)	91 (5)	106 (3)	56 (0)	117 (3)	87 (4)	81 (0)	81 (1)	106 (1)	60 (0)	129 (4)	37 (0)	99 (1)	42 (2)	93 (3)	69 (1)	62 (1)	72 (3)	28 (0)	82 (0)	99 (1)	89 (0)	68 (2)	65 (1)	89 (1)	80 (0)	89 (0)	98 (1)	68 (0)	86 (0)	88 (4)	69 (0)	91 (0)	30 (1)	55 (2)	66 (6)	58 (3)	80 (1)	48 (0)	90 (2)	65 (2)	70 (2)	73 (2)
Duplication	20 (2)	86 (14)	61 (5)	150 (5)	90 (6)	114 (5)	103 (4)	141 (4)	67 (2)	110 (2)	79 (2)	142 (5)	133 (6)	119 (10)	67 (6)	113 (10)	79 (2)	115 (10)	47 (8)	103 (7)	92 (5)	98 (8)	131 (2)	46 (2)	105 (1)	104 (3)	165 (11)	98 (3)	80 (2)	109 (7)	92 (5)	110 (6)	89 (6)	130 (4)	123 (1)	123 (5)	86 (8)	129 (3)	17 (6)	63 (5)	82 (11)	102 (3)	88 (4)	50 (4)	116 (2)	83 (3)	95 (4)	156 (7)
Translocation interchromosomal	0 (0)	6 (1)	1 (0)	10 (1)	9 (3)	7 (0)	5 (2)	14 (0)	5 (0)	12 (0)	14 (0)	12 (2)	8 (3)	12 (3)	10 (3)	41 (31)	0 (0)	13 (2)	4 (3)	6 (0)	4 (0)	7 (2)	4 (0)	1 (0)	5 (1)	5 (0)	2 (0)	6 (0)	1 (0)	5 (1)	8 (2)	13 (1)	10 (0)	1 (0)	8 (0)	15 (11)	4 (2)	4 (0)	0 (0)	1 (0)	1 (0)	15 (4)	12 (3)	2 (2)	10 (3)	9 (8)	4 (0)	3 (1)
Translocation intrachromosomal	0 (0)	1 (0)	1 (0)	2 (1)	2 (0)	2 (0)	3 (0)	1 (0)	2 (1)	2 (1)	2 (1)	4 (2)	3 (0)	3 (2)	0 (0)	13 (13)	0 (0)	1 (0)	1 (0)	3 (1)	1 (0)	2 (0)	0 (0)	0 (0)	2 (0)	1 (0)	2 (0)	1 (0)	2 (1)	1 (1)	2 (1)	3 (0)	1 (0)	0 (0)	4 (1)	11 (8)	2 (1)	7 (0)	1 (0)	1 (1)	26 (24)	3 (0)	1 (0)	0 (0)	5 (4)	2 (1)	3 (2)	1 (0)
Rare SVs overlapping genes (within 12kb window) per sample
Sample ID	1	2	3	4	5	6	7	8	9	10	11	12	13	14	15	16	17	18	19	20	21	22	23	24	25	26	27	28	29	30	31	32	33	34	35	36	37	38	39	40	41	42	43	44	45	46	47	48
Total	8	60	16	35	25	32	21	20	31	24	21	26	22	31	14	91	15	34	26	28	19	31	25	21	28	14	34	16	11	29	13	24	18	21	8	62	32	21	8	26	45	23	19	14	25	26	25	36
Insertion	3	13	2	13	5	9	6	10	12	7	6	9	9	8	4	14	6	10	3	14	8	8	7	7	9	7	10	6	4	11	4	7	6	9	3	15	7	3	3	7	2	6	4	3	8	3	6	9
Deletion	5	35	9	15	14	17	8	5	17	13	9	11	7	10	3	33	7	15	11	5	7	14	15	12	17	4	18	8	6	9	6	11	7	9	5	24	14	15	1	14	13	12	10	5	7	11	15	19
Inversion	0	1	0	2	0	2	1	2	0	2	3	0	1	0	0	4	0	1	2	3	0	1	1	0	0	1	0	0	0	1	0	0	0	0	0	4	0	0	1	1	2	2	1	0	1	1	2	2
Duplication	0	11	5	4	4	4	4	3	2	2	2	3	3	10	5	7	2	6	7	6	4	8	2	2	1	2	6	2	0	7	1	6	5	3	0	5	8	3	3	3	9	2	3	4	2	3	2	6
Translocation interchromosomal	0	0	0	1	2	0	2	0	0	0	0	1	2	3	2	23	0	2	3	0	0	0	0	0	1	0	0	0	0	0	1	0	0	0	0	8	2	0	0	0	0	1	1	2	3	7	0	0
Translocation intrachromosomal	0	0	0	0	0	0	0	0	0	0	1	2	0	0	0	10	0	0	0	0	0	0	0	0	0	0	0	0	1	1	1	0	0	0	0	6	1	0	0	1	19	0	0	0	4	1	0	0
CNV calls (non-masked only) per sample
Sample ID	1	2	3	4	5	6	7	8	9	10	11	12	13	14	15	16	17	18	19	20	21	22	23	24	25	26	27	28	29	30	31	32	33	34	35	36	37	38	39	40	41	42	43	44	45	46	47	48
Gain (called duplication in the file)	5	14	0	2	3	0	18	1	12	3	3	2	2	1	5	15	5	1	59	2	19	1	0	3	2	13	10	0	1	1	0	0	7	22	3	9	12	14	4	5	46	2	28	28	0	2	2	64
Loss (called deletion in the file)	235	152	127	6	94	6	102	6	43	8	41	4	15	8	13	53	129	5	575	18	68	9	86	163	25	61	22	68	117	10	29	9	11	87	10	42	42	35	50	117	73	26	22	45	9	56	53	8
Putative amplifications (CN>3)	0	0	0	0	0	0	0	0	0	1	0	0	0	0	1	0	0	0	4	0	0	0	0	0	0	0	0	0	0	0	0	0	0	0	0	0	0	0	0	1	3	0	0	2	0	0	0	1
